# The VINE complex is a VPS9-domain GEF-containing SNX-BAR coat involved in endosomal sorting

**DOI:** 10.1101/2021.11.29.470412

**Authors:** Shawn P. Shortill, Mia S. Frier, Michael Davey, Elizabeth Conibear

## Abstract

Membrane trafficking pathways perform important roles in establishing and maintaining the endolysosomal network. Retrograde protein sorting from the endosome is promoted by conserved SNX-BAR-containing coat complexes including retromer which enrich cargo at tubular microdomains and generate transport carriers. In metazoans, retromer cooperates with VARP, a conserved VPS9-domain GEF, to direct an endosomal recycling pathway. The function of the yeast VARP homolog Vrl1 has been overlooked due an inactivating mutation in commonly studied strains. Here, we demonstrate that Vrl1 has features of a SNX-BAR coat protein and forms an obligate complex with Vin1, the paralog of the retromer SNX-BAR protein Vps5. Unique features in the Vin1 N-terminus allow Vrl1 to distinguish it from Vps5, thereby forming what we have named the VINE complex. VINE occupies endosomal tubules and promotes the delivery of a conserved mannose 6-phosphate receptor-like protein to the vacuolar membrane. In addition to sorting functions, membrane recruitment by Vin1 is essential for Vrl1 GEF activity, suggesting that VINE is a multifunctional coat complex that regulates trafficking and signaling events at the endosome.
