## Supplementary material for "The VINE complex is a VPS9-domain GEF-containing SNX-BAR coat involved in endosomal sorting": Table S2

### Sheet: Raw Data
Prediction	Model 1			Model 2			Model 3			Model 4			Model 5
	pTMscore	BAR-BAR Dimer*	Rank	pTMscore	BAR-BAR Dimer*	Rank	pTMscore	BAR-BAR Dimer*	Rank	pTMscore	BAR-BAR Dimer*	Rank	pTMscore	BAR-BAR Dimer*	Rank
Vrl1/Vrl1	0.4714	No	5	0.5257	No	1	0.5144	No	2	0.5093	No	3	0.4759	No	4
Vrl1/Vin1	0.6185	Yes	4	0.7338	Yes	2	0.6132	Yes	5	0.6953	Yes	3	0.7468	Yes	1
Vrl1/Vps5	0.7439	Yes	5	0.7752	Yes	3	0.7811	Yes	1	0.7593	Yes	4	0.7775	Yes	2
Vrl1/Vps17	0.5092	No	5	0.5198	No	4	0.5363	No	1	0.5215	No	3	0.5291	No	2
Vrl1/Mvp1	0.5451	No	4	0.5452	No	3	0.5561	No	2	0.5403	No	5	0.5934	No	1
Vrl1/Snx4	0.5053	No	5	0.5858	Yes	1	0.5191	No	3	0.5189	No	4	0.5351	No	2
Vrl1/Snx41	0.5405	Yes	5	0.6814	Yes	2	0.5943	No	4	0.6421	Yes	3	0.7136	Yes	1
Vrl1/Atg20	0.6043	Yes	5	0.6606	Yes	4	0.7118	Yes	1	0.6861	Yes	2	0.6736	Yes	3
Vin1/Vin1	0.4496	No	4	0.4475	No	5	0.4536	No	3	0.4611	Yes	1	0.4546	No	2
Vin1/Vps5	0.5982	Yes	5	0.6111	Yes	4	0.7054	Yes	1	0.6484	Yes	3	0.6911	Yes	2
Vin1/Vps17	0.4775	No	5	0.6362	Yes	3	0.7245	Yes	1	0.6448	Yes	2	0.4911	No	4
Vin1/Mvp1	0.5046	No	2	0.4908	No	5	0.5014	No	3	0.4968	No	4	0.5273	No	1
Vin1/Snx4	0.4817	Yes	5	0.5403	No	1	0.4943	Yes	3	0.4835	No	4	0.4998	No	2
Vin1/Snx41	0.4891	No	4	0.4752	No	5	0.4895	No	3	0.4899	No	2	0.5096	No	1
Vin1/Atg20	0.4527	No	5	0.6389	Yes	4	0.7038	Yes	2	0.6719	Yes	3	0.7049	Yes	1
Vps5/Vps5	0.7554	Yes	5	0.7836	Yes	2	0.7781	Yes	3	0.7622	Yes	4	0.7997	Yes	1
Vps5/Vps17	0.7643	Yes	5	0.8162	Yes	2	0.8061	Yes	3	0.7983	Yes	4	0.8195	Yes	1
Vps5/Mvp1	0.5289	No	3	0.5247	No	4	0.5199	No	5	0.5339	No	2	0.5883	No	1
Vps5/Snx4	0.7509	Yes	5	0.7786	Yes	3	0.81	Yes	1	0.7949	Yes	2	0.7606	Yes	4
Vps5/Snx41	0.6864	Yes	5	0.7176	Yes	4	0.7421	Yes	3	0.7513	Yes	1	0.7432	Yes	2
Vps5/Atg20	0.7181	Yes	5	0.7405	Yes	3	0.7543	Yes	1	0.7321	Yes	4	0.7406	Yes	2
Vps17/Vps17	0.7333	Yes	5	0.7623	Yes	4	0.7729	Yes	3	0.7767	Yes	2	0.7989	Yes	1
Vps17/Mvp1	0.5008	No	4	0.5096	No	2	0.5034	No	3	0.4978	No	5	0.5329	No	1
Vps17/Snx4	0.7259	Yes	5	0.7736	Yes	2	0.7755	Yes	1	0.7673	Yes	3	0.7434	Yes	4
Vps17/Snx41	0.4837	No	5	0.701	Yes	3	0.7267	Yes	2	0.7268	Yes	1	0.5137	No	4
Vps17/Atg20	0.7186	Yes	5	0.7315	Yes	4	0.7417	Yes	2	0.732	Yes	3	0.7527	Yes	1
Mvp1/Mvp1	0.8198	Yes	5	0.8495	Yes	3	0.8641	Yes	1	0.845	Yes	4	0.8605	Yes	2
Mvp1/Snx4	0.534	No	5	0.7853	Yes	3	0.7961	Yes	2	0.8108	Yes	1	0.5919	Yes	4
Mvp1/Snx41	0.5126	No	4	0.5005	No	5	0.519	No	3	0.5275	No	2	0.5664	No	1
Mvp1/Atg20	0.4892	No	5	0.697	Yes	3	0.7414	Yes	1	0.7213	Yes	2	0.5042	No	4
Snx4/Snx4	0.7682	Yes	4	0.7875	Yes	3	0.8173	Yes	1	0.7988	Yes	2	0.7628	Yes	5
Snx4/Snx41	0.7214	Yes	5	0.7404	Yes	4	0.7764	Yes	1	0.7718	Yes	2	0.7479	Yes	3
Snx4/Atg20	0.7206	Yes	5	0.7438	Yes	3	0.7767	Yes	1	0.7354	Yes	4	0.7493	Yes	2
Snx41/Snx41	0.4795	No	4	0.5242	Yes	3	0.4779	Yes	5	0.6262	Yes	1	0.5945	Yes	2
Snx41/Atg20	0.6954	Yes	4	0.681	Yes	5	0.7507	Yes	1	0.7416	Yes	2	0.7094	Yes	3
Atg20/Atg20	0.7181	Yes	5	0.7405	Yes	3	0.7543	Yes	1	0.7321	Yes	4	0.7406	Yes	2
*Criteria for BAR-BAR dimer calling: at least 10 residues per subunit involved in interface formation opposite the PX domain using the PyMOL script "InterfaceResidues"

### Sheet: Average pTMscore of BAR dimers
		Vrl1	Vin1	Vps5	Vps17	Mvp1					Yeast SNX-BAR BAR-BAR dimer prediction matrices
	Vrl1	0	0.68152	0.7674	0	0					*All predictions performed using the ColabFold Advanced Server with default settings, ranked by pTMscore not pLDDT
	Vin1	0.68152	0.09222	0.65084	0.4011	0					Max MSA: 512:1024; 5 models, 3 recycles, turbo on, no training, subsampling MSA
	Vps5	0.7674	0.65084	0.7758	0.80088	0					Average pTMscore of BAR-BAR dimers = sum of pTMscores for pairs that met BAR-BAR calling criteria divded by 5
	Vps17	0	0.4011	0.80088	0.76882	0					PX-BAR domain queries sequences were:
	Mvp1	0	0	0	0	0.84778					Vrl1: 732-1090
											Vin1: 110-585
pTMscore:		0	0.16956	0.33911	0.50867	0.67822	0.84778				Vps5: 276-675
											Vps17: 104-551
Matrix with average pTMscore of BAR-BAR dimers											Mvp1: 120-511
											Snx4: 24-423
											Snx41: 119-625
											Atg20: 158-640

### Sheet: Including Snx4-family
	Vrl1	Vin1	Vps5	Vps17	Mvp1	Snx4	Snx41	Atg20			Yeast SNX-BAR BAR-BAR dimer prediction matrices
Vrl1	0	0.68152	0.7674	0	0	0.11716	0.51552	0.66728			*All predictions performed using the ColabFold Advanced Server with default settings, ranked by pTMscore not pLDDT
Vin1	0.68152	0.09222	0.65084	0.4011	0	0.1952	0	0.5439			Max MSA: 512:1024; 5 models, 3 recycles, turbo on, no training, subsampling MSA
Vps5	0.7674	0.65084	0.7758	0.80088	0	0.779	0.72812	0.73712			Average pTMscore of BAR-BAR dimers = sum of pTMscores for pairs that met BAR-BAR calling criteria divded by 5
Vps17	0	0.4011	0.80088	0.76882	0	0.75714	0.4309	0.7353			PX-BAR domain queries sequences were:
Mvp1	0	0	0	0	0.84778	0.59682	0	0.43194			Vrl1: 732-1090
Snx4	0.11716	0.1952	0.779	0.75714	0.59682	0.78692	0.75158	0.74516			Vin1: 110-585
Snx41	0.51552	0	0.72812	0.4309	0	0.75158	0.44456	0.71562			Vps5: 276-675
Atg20	0.66728	0.5439	0.73712	0.7353	0.43194	0.74516	0.71562	0.73712			Vps17: 104-551
											Mvp1: 120-511
pTMscore:		0	0.16956	0.33911	0.50867	0.67822	0.84778				Snx4: 24-423
											Snx41: 119-625
Matrix with average pTMscore of BAR-BAR dimers											Atg20: 158-640
