## Supplementary material for "The VINE complex is a VPS9-domain GEF-containing SNX-BAR coat involved in endosomal sorting": Table S3

### Sheet: Table S4
Table S4: Yeast strains used in this study
Strain ID	Strain Name	Genotype	Figure Panel	Source
3589	BY4741	MATa his3Δ1 leu2Δ0 met15Δ0 ura3Δ0	1S2C, 2B, 2C, 2D, 2E, 2F, 2H, 2I, 2J, 2K, 2S1B, 3C, 3S1A, 3S1B, 3S1C, 3S1D, 4B, 4C, 5A, 5C, 5F, 5G, 6E, 6F, 6S1A, 6S1B and 6S1C	Dr. EK O'Shea (Harvard), Huh et al., 2003 (PMID: 14562095)
676	BY4742	MATalpha his3Δ1 leu2Δ0 lys2Δ0 ura3Δ0	N/A	Dr. EK O'Shea (Harvard), Huh et al., 2003 (PMID: 14562095)
5064	BBY1015	BY4742 DID2-mRuby2::KAN	1C and 1D	This Study
4564	BBY631	BY4741 SEC7-dsRed::URA3	1C and 1D	This Study
855	Y6613	BY4741 lyp1Δ::STE3pr-LEU2 cyh	1F and 1G	Gift from Dr. C Boone (U of T)
4686	vin1Δ	BY4741 vin1Δ::KAN	2B, 2C, 2D, 2E, 2G, 3F, 3G, 4E, 4F, 4S1A, 4S1B and 5A	MATa Deletion Mutant Collection, Giaever et al., 2002 (PMID: 12140549)
4688	PW1	BY4741 VIN1-Envy::spHIS5	2B, 2C, 2S1B and 2S1C	This Study
5195	SSY001	BY4741 VIN1-3HA::KAN	2D, 2E, 2F, 3D, 3I and 3S1A	This Study
5073	BBY1027	BY4741 vps34Δ::NAT	2H and 2I	This Study
3941	BBY182	BY4741 muk1Δ::KAN vps9Δ::HIS3	2J, 2K, 5A and 5C	Bean et al., 2015 (PMID: 25609093)
5666	SSY831	BY4742 can1Δ::GAL1pr-SceI::STE2pr-SpHIS5 lyp1Δ::STE3pr-LEU2 sfGFP-VIN1	S2A	Schuldiner SWAT Seamless Collection, Weill et al., 2018 (PMID: 29988094)
5667	SSY832	BY4741 hphΔn::URA3::spNOP1pr-sfGFP-VIN1	S2A	Schuldiner SWAT Seamless Collection, Weill et al., 2018 (PMID: 29988094)
1945	VPS5-GFP	BY4741 VPS5-GFP::HIS3MX6	3C	ATCC201388 (Invitrogen)
1946	VPS17-GFP	BY4741 VPS17-GFP::HIS3MX6	3C	ATCC201388 (Invitrogen)
1947	MVP1-GFP	BY4741 MVP1-GFP::HIS3MX6	3C	ATCC201388 (Invitrogen)
1949	SNX4-GFP	BY4741 SNX4-GFP::HIS3MX6	3C	ATCC201388 (Invitrogen)
1950	SNX41-GFP	BY4741 SNX41-GFP::HIS3MX6	3C	ATCC201388 (Invitrogen)
1951	SNX42-GFP	BY4741 SNX42-GFP::HIS3MX6	3C	ATCC201388 (Invitrogen)
1952	VIN1-GFP	BY4741 VIN1-GFP::HIS3MX6	3C	ATCC201388 (Invitrogen)
3436	BBY69	BY4741 VPS5-3HA::Hph	3D and 3S1A	This Study
5417	ALY044	BY4741 VPS5-3HA::Hph vin1Δ::NAT	3D	This Study
3362	BBY8	BY4741 VPS26-3HA::Hph	3S1A	This Study
3363	BBY9	BY4741 VPS29-3HA::KAN	3S1A	This Study
3367	BBY11	BY4741 VPS35-3HA::Hph	3S1A	This Study
3437	BBY70	BY4741 VPS17-3HA::KAN	3S1A	This Study
5337	SSY096	BY4741 vps5Δ::NAT	3S1B and 5A	This Study
5331	VPS35-GFP	BY4741 VPS35-GFP::HIS3	3S1C and 3S1D	This Study
5338	SSY097	BY4741 VPS35-GFP::HIS3 vps5Δ::NAT	3S1C and 3S1D	This Study
5637	SSY730	BY4741 VPS35-GFP::HIS3 vps17Δ::Hph	3S1C and 3S1D	This Study
5639	SSY732	BY4741 VPS35-GFP::HIS3 vps5Δ::NAT vps17Δ::Hph	3S1C and 3S1D	This Study
5416	ALY043	BY4741 muk1Δ::KAN vps9Δ::HIS3 vin1Δ::NAT	5A and 5C	This Study
5631	SSY725	BY4741 muk1Δ::KAN vps9Δ::HIS3 vps5Δ::NAT	5A	This Study
3455	CUY100 (BY4727)	MATalpha his3Δ200 leu2Δ0 lys2Δ0 met15Δ0 trp1Δ63 ura3Δ0	5D and 5E	Balderhaar et al., 2010 (PMID: 21062894)
3456	CUY4412	BY4727 VPS26-GFP::KANMX4	5D and 5E	Balderhaar et al., 2010 (PMID: 21062894)
3932	BBY212	BY4727 VPS26-GFP::KANMX4 muk1Δ::KAN vps9Δ::HIS3	5D and 5E	Bean et al., 2015 (PMID: 25609093)
4732	MDY1201	BY4727 VPS26-GFP::KANMX4 muk1Δ::KAN vps9Δ::HIS3 vin1Δ::Hph	5D and 5E	This Study
5643	SSY743	BY4741 VPS26-mScarletI::caURA3	5F and 5G	This Study
5653	SSY782	BY4741 VPS26-mScarletI::caURA3 muk1Δ::KAN vps9Δ::HIS3	5F and 5G	This Study
5644	SSY745	BY4741 VPS26-mScarletI::caURA3 muk1Δ::KAN vps9Δ::HIS3 vin1Δ::NAT	5F and 5G	This Study
5736	SSY898	BY4741 hphΔn::URA3::spNOP1pr-sfGFP-VIN1 DID2-mRuby2::KAN	6A and 6B	This Study
5771	VPS10-GFP	BY4741 VPS10-GFP::HIS3	6C and 6D	Dr. EK O'Shea (Harvard), Huh et al., 2003 (PMID: 14562095)
5773	ATG27-GFP	BY4741 ATG27-GFP::HIS3	6C and 6D	Dr. EK O'Shea (Harvard), Huh et al., 2003 (PMID: 14562095)
5774	MRL1-GFP	BY4741 MRL1-GFP::HIS3	6C and 6D	Dr. EK O'Shea (Harvard), Huh et al., 2003 (PMID: 14562095)
5715	MFY54	BY4741 MRL1-mScarletI::caURA3	6E, 6F, 6J and 6K	This Study
5740	MFY78	BY4741 snx4Δ::KAN MRL1-mScarletI::caURA3	6J and 6K	This Study
5669	MDY1326	BY4741 VRL1	6S1A	This Study
5716	MFY57	BY4741 VRL1 MRL1-mScarletI::caURA3	6S1B and 6S1C	This Study
