## Supplementary material for "The VINE complex is a VPS9-domain GEF-containing SNX-BAR coat involved in endosomal sorting": Table S4

### Sheet: Table S5
Table S5: Plasmids used in this study
Plasmid ID	Plasmid Name	Genotype	Marker	Figure Panel	Source
695	pRS413	pRS413 CEN AmpR HIS3	HIS3	N/A	Sikorski and Hieter, 1989 (PMID: 2659436)
1407	pRS415	pRS415 CEN AmpR LEU2	LEU2	1C, 1D, 2S1A, 4B, 4C, 4E, 4F, 4S1A, 4S1B, 6E, 6F, 6J, 6K and 6S1A	Sikorski and Hieter, 1989 (PMID: 2659436)
698	pRS416	pRS416 CEN AmpR URA3	URA3	1S2A, 2B, 2C, 2D, 2E, 2F, 2H, 2I, 2J, 2K, 2S1A, 2S1B, 2S1C, 3F, 3G, 3I, 3S1B, 3S1C, 3S1D, 4B, 4C, 4E, 4F, 4S1A, 4S1B, 5A, 5C, 5D, 5E, 6C, 6D, 6H and 6I	Sikorski and Hieter, 1989 (PMID: 2659436)
87	pRS425	pRS425 2𝜇 AmpR LEU2	LEU2	N/A	Sikorski and Hieter, 1989 (PMID: 2659436)
3762	pMF10	pRS415-VRL1pr-VRL1-Envy	LEU2	1C and 1D	This Study
3314	pSS04	pRS416-ADH1pr-VRL1-4xL-DHFR[1,2]	URA3, NAT	1F and 1G	This Study (Chretien et al., 2018 (PMID: 29496912))
3322	pSS05	pRS416-ADH1pr-VRL1(1-465)-4xL-DHFR[1,2]	URA3, NAT	1F and 1G	This Study
2789	pPW1	pRS416-VRL1pr-VRL1-Envy	URA3	1S2A, 2B, 2C, 2F, 2G, 2H, 2I, 2J, 2K and 2S1A	This Study
3402	pSS016	pRS416-VRL1pr-VRL1(1-465)-Envy	URA3	1S2A	This Study
2790	pPW2	pRS416-ADH1pr-VRL1-Envy	URA3	1S2A, 3D, 3F, 3G, 3I and 3S1A	This Study
3448	pSS21	pRS416-ADH1pr-VRL1(1-465)-Envy	URA3	1S2A, 3F, 3G and 3I	This Study
2622	pMD133	pRS416-VRL1pr-VRL1	URA3	2B, 2C, 2D, 2E, 2F, 2S1B, 2S1C, 3S1B, 5D, 5E, 6C, 6D, 6H and 6I	Bean et al., 2015 (PMID: 25609093)
3291	pSS02	pRS416-VRL1pr-VRL1-3HA	URA3	2D and 2E	This Study
3635	pMD454	pRS415-VIN1pr-VIN1-mScarletI	LEU2	2G, 3F, 3G and 6S1A	This Study
3325	pSS06	pRS416-VRL1pr-VRL1(D373A)-Envy	URA3	2J and 2K	This Study
3601	pMD452	pRS416-VRL1pr-VRL1-mScarletI	URA3	2S1A	This Study
3602	pMD453	pRS415-VRL1pr-VRL1-mScarletI	LEU2	2S1A	This Study
2556	pBB23	pRS416-ADH1pr-VRL1	URA3	2S1B, 2S1C, 3D, 3I, 3S1C, 3S1D, 5A and 5C	Bean et al., 2015 (PMID: 25609093)
3279	pSS01	pRS415-ADH1pr-VRL1-3HA	LEU2	3C	This Study
3313	pSS03	pRS416-ADH1pr-VRL1(D373A)-Envy	URA3	3F, 3G and 3I	This Study
3449	pSS22	pRS416-ADH1pr-VRL1(158-end)-Envy	URA3	3F, 3G and 3I	This Study
3670	pSS49	pRS416-ADH1pr-Envy-VRL1(465-end)	URA3	3F, 3G and 3I	This Study
3671	pSS50	pRS416-ADH1pr-Envy-VRL1(700-end)	URA3	3F, 3G and 3I	This Study
3677	pSS51	pRS416-ADH1pr-VRL1(1-465)-YPT35(61-end)-Envy	URA3	3F, 3G and 3I	This Study
3678	pSS52	pRS416-ADH1pr-VRL1(1-703)-YPT35(61-end)-Envy	URA3	3F, 3G and 3I	This Study
2784	pMD188	pRS413-VPS10pr-VPS10-Envy	HIS3	3S1B, 6H and 6I	Bean et al., 2017 (PMID:27883263)
3681	pSS53	pRS415-ADH1pr-VRL1-Envy	LEU2	4B, 4C, 4S1A, 4S1B, 5F and 5G	This Study
3689	pSS55	pRS415-ADH1pr-YPT35(61-end)-Envy	LEU2	4B, 4C, 4E, 4F, 4S1A, 4S1B, 5F and 5G	This Study
3667	pSS46	pRS415-ADH1pr-VRL1(1-703)-YPT35(61-end)-Envy	LEU2	4B, 4C, 4E, 4F, 4S1A, 4S1B, 5F and 5G	This Study
3713	pSS56	pRS416-VIN1pr-VIN1-mScarletI	URA3	4B, 4C, 4E, 4F, 4S1A and 4S1B	This Study
3737	pSS59	pRS416-VIN1pr-VIN1(1-116)-mScarletI	URA3	4B, 4C, 4E, 4F, 4S1A and 4S1B	This Study
3738	pSS60	pRS416-VIN1pr-VPS5(1-276)-mScarletI	URA3	4B, 4C, 4S1A and 4S1B	This Study
3783	pSS64	pRS416-VIN1pr-VIN1(1-29)-mScarletI	URA3	4E and 4F	This Study
3784	pSS65	pRS416-VIN1pr-VIN1(41-78)-mScarletI	URA3	4E and 4F	This Study
3786	pSS67	pRS416-VIN1pr-VIN1(76-95)-mScarletI	URA3	4E and 4F	This Study
2527	pBB21	pRS425-GFP-FYVE(EEA1)	LEU2	5C	Bean et al., 2015 (PMID: 25609093)
3682	pSS54	pRS415-ADH1pr-VRL1(D373A)-Envy	LEU2	5F and 5G	This Study
3666	pSS45	pRS415-ADH1pr-VRL1(1-465)-YPT35(61-end)-Envy	LEU2	5F and 5G	This Study
3438	pSS19	pRS415-ADH1pr-VRL1	LEU2	6A, 6B, 6E and 6F	This Study
3439	pSS20	pRS415-VRL1pr-VRL1(D373A)	LEU2	6E and 6F	This Study
2842	pMD212	pRS413-VPS10pr-VPS10(1-1421)-Envy	HIS3	6H and 6I	Bean et al., 2017 (PMID:27883263)
3790	pMF19	pRS413-VPS10pr-VPS10(1-1421)-MRL1(257-381)-Envy	HIS3	6H and 6I	This Study
3436	pSS17	pRS415-VRL1pr-VRL1	LEU2	6J and 6K	This Study
