## Supplementary material for "The VINE complex is a VPS9-domain GEF-containing SNX-BAR coat involved in endosomal sorting": Table S5

### Sheet: Query Information
GO Enrichment Query List - Vrl1 DHFR Interactors (Z>2)
ORF	Name	Vrl1 DHFR Z-Score
YOR089C	VPS21	18.6761
YMR231W	PEP5	16.9048
YJL154C	VPS35	13.0252
YBL017C	PEP1	12.9174
YLR148W	PEP3	12.2459
YBR127C	VMA2	12.2397
YKR078W	YKR078W	9.47771
YPR079W	MRL1	7.6543
YKR014C	YPT52	7.59012
YIL041W	GVP36	7.17429
YGL023C	PIB2	7.07519
YER166W	DNF1	6.89421
YOR042W	CUE5	6.73445
YEL013W	VAC8	6.69919
YNL238W	KEX2	6.09379
YBR207W	FTH1	5.668
YDR495C	VPS3	5.64015
YDR229W	IVY1	5.0776
YLR332W	MID2	4.92914
YDR323C	PEP7	4.68866
YDR456W	NHX1	4.49982
YKR088C	TVP38	4.40116
YGL095C	VPS45	4.11876
YNL231C	PDR16	4.07504
YDR497C	ITR1	4.03903
YOR132W	VPS17	4.01974
YKR035W-A	DID2	3.76551
YMR186W	HSC82	3.71411
YKR007W	MEH1	3.68637
YNL283C	WSC2	3.60249
YML087C	AIM33	3.50209
YJL151C	SNA3	3.25938
YBL029C-A	YBL029C-A	3.2485
YPR036W-A	SPO24	3.2173
YDR100W	TVP15	3.15269
YHR012W	VPS29	3.13805
YLR257W	YLR257W	3.11247
YGL137W	SEC27	3.10852
YPL045W	VPS16	3.04106
YOR298C-A	MBF1	2.99824
YOL129W	VPS68	2.8257
YBR077C	SLM4	2.76982
YGR094W	VAS1	2.73944
YLL048C	YBT1	2.73076
YHR183W	GND1	2.6901
YAL002W	VPS8	2.61278
YNL277W	MET2	2.54871
YML121W	GTR1	2.48429
YEL051W	VMA8	2.47767
YML018C	YML018C	2.47717
YDL225W	SHS1	2.43685
YPL240C	HSP82	2.42062
YLR240W	VPS34	2.33281
YML037C	YML037C	2.31612
YMR071C	TVP18	2.28223
YDR135C	YCF1	2.28204
YBR143C	SUP45	2.27246
YPL120W	VPS30	2.23332
YGR123C	PPT1	2.20973
YEL046C	GLY1	2.20422
YMR095C	SNO1	2.1732
YML131W	YML131W	2.15414
YLR413W	INA1	2.13903
YJR125C	ENT3	2.12753
YGL077C	HNM1	2.0974
YCR075W-A	EGO2	2.08812
YDR099W	BMH2	2.06078
YCR004C	YCP4	2.05201
YMR235C	RNA1	2.02665

### Sheet: All Significant GO Terms
Molecular Function									Biological Process
Analysis Type:	PANTHER Overrepresentation Test (Released 20210224)								Analysis Type:	PANTHER Overrepresentation Test (Released 20210224)
Annotation Version and Release Date:	GO Ontology database DOI: 10.5281/zenodo.5228828 Released 2021-08-18								Annotation Version and Release Date:	GO Ontology database DOI: 10.5281/zenodo.5228828 Released 2021-08-18
Analyzed List:	Vrl1 DHFR Z-Score>2 Query								Analyzed List:	Vrl1 DHFR Z-Score>2 Query
Reference List:	Saccharomyces cerevisiae (all genes in database)								Reference List:	Saccharomyces cerevisiae (all genes in database)
Test Type:	BINOMIAL								Test Type:	BINOMIAL
Correction:	BONFERRONI								Correction:	BONFERRONI
Bonferroni count:	1149								Bonferroni count:	2160
GO molecular function complete	REFLIST (6049)	Query	Expected	Over/Under	Fold Enrichment	P-value	Most Specific Hierarchical Subclass?		GO biological process complete	REFLIST (6049)	Query	Expected	Over/Under	Fold Enrichment	P-value	Most Specific Hierarchical Subclass?
phosphatidylinositol binding (GO:0035091)	81	8	0.87	+	9.19	0.00304	Yes		regulation of SNARE complex assembly (GO:0035542)	9	4	0.1	+	41.36	0.00666	Yes
phospholipid binding (GO:0005543)	111	9	1.19	+	7.55	0.00343	No		Golgi to endosome transport (GO:0006895)	25	9	0.27	+	33.5	1.97e-08	Yes
lipid binding (GO:0008289)	143	10	1.54	+	6.51	0.00342	No		vacuole inheritance (GO:0000011)	19	5	0.2	+	24.49	0.00466	Yes
									vacuolar acidification (GO:0007035)	27	6	0.29	+	20.68	0.00113	Yes
									intracellular pH reduction (GO:0051452)	27	6	0.29	+	20.68	0.00113	No
Cellular Component									pH reduction (GO:0045851)	27	6	0.29	+	20.68	0.00113	No
Analysis Type:	PANTHER Overrepresentation Test (Released 20210224)								autophagy of peroxisome (GO:0030242)	29	6	0.31	+	19.25	0.0017	Yes
Annotation Version and Release Date:	GO Ontology database DOI: 10.5281/zenodo.5228828 Released 2021-08-18								cytosolic transport (GO:0016482)	68	14	0.73	+	19.16	3.96e-11	No
Analyzed List:	Vrl1 DHFR Z-Score>2 Query								regulation of cellular pH (GO:0030641)	31	6	0.33	+	18.01	0.00249	No
Reference List:	Saccharomyces cerevisiae (all genes in database)								regulation of intracellular pH (GO:0051453)	31	6	0.33	+	18.01	0.00249	No
Test Type:	BINOMIAL								regulation of pH (GO:0006885)	32	6	0.34	+	17.45	0.00299	No
Correction:	BONFERRONI								vacuole fusion, non-autophagic (GO:0042144)	34	6	0.37	+	16.42	0.00423	Yes
Bonferroni count:	714								late endosome to vacuole transport (GO:0045324)	64	11	0.69	+	15.99	2.13e-07	No
GO cellular component complete	REFLIST (6049)	Query	Expected	Over/Under	Fold Enrichment	P-value	Most Specific Hierarchical Subclass?		vacuole fusion (GO:0097576)	35	6	0.38	+	15.95	0.005	No
CORVET complex (GO:0033263)	6	5	0.06	+	77.55	5.39e-06	Yes		vacuole organization (GO:0007033)	91	15	0.98	+	15.34	1.01e-10	Yes
HOPS complex (GO:0030897)	7	4	0.08	+	53.18	0.000819	Yes		endosome transport via multivesicular body sorting pathway (GO:0032509)	59	9	0.63	+	14.2	3.37e-05	No
Ragulator complex (GO:0071986)	6	3	0.06	+	46.53	0.0291	Yes		multivesicular body sorting pathway (GO:0071985)	59	9	0.63	+	14.2	3.37e-05	No
retromer complex (GO:0030904)	6	3	0.06	+	46.53	0.0291	Yes		cellular monovalent inorganic cation homeostasis (GO:0030004)	40	6	0.43	+	13.96	0.0107	No
membrane raft (GO:0045121)	46	11	0.49	+	22.25	2.16e-09	No		monovalent inorganic cation homeostasis (GO:0055067)	42	6	0.45	+	13.29	0.0141	No
membrane microdomain (GO:0098857)	46	11	0.49	+	22.25	2.16e-09	No		endosomal transport (GO:0016197)	114	16	1.22	+	13.06	1.48e-10	No
late endosome (GO:0005770)	58	11	0.62	+	17.65	2.5e-08	No		retrograde transport, endosome to Golgi (GO:0042147)	44	6	0.47	+	12.69	0.0183	Yes
integral component of Golgi membrane (GO:0030173)	32	5	0.34	+	14.54	0.0188	Yes		late endosome to vacuole transport via multivesicular body sorting pathway (GO:0032511)	52	7	0.56	+	12.53	0.00337	Yes
intrinsic component of Golgi membrane (GO:0031228)	32	5	0.34	+	14.54	0.0188	No		organelle fusion (GO:0048284)	96	11	1.03	+	10.66	1.41e-05	No
endosome membrane (GO:0010008)	97	13	1.04	+	12.47	2.5e-08	No		post-Golgi vesicle-mediated transport (GO:0006892)	82	9	0.88	+	10.21	0.000538	No
endosome (GO:0005768)	192	24	2.06	+	11.63	8.74e-17	No		protein targeting to vacuole (GO:0006623)	103	11	1.11	+	9.94	2.89e-05	Yes
fungal-type vacuole membrane (GO:0000329)	228	24	2.45	+	9.8	4.24e-15	Yes		vesicle organization (GO:0016050)	94	10	1.01	+	9.9	0.000146	No
lytic vacuole membrane (GO:0098852)	228	24	2.45	+	9.8	4.24e-15	No		protein localization to vacuole (GO:0072665)	135	13	1.45	+	8.96	4.08e-06	No
cytoplasmic vesicle membrane (GO:0030659)	154	15	1.65	+	9.06	5.43e-08	No		vacuolar transport (GO:0007034)	187	18	2.01	+	8.96	1.77e-09	No
vesicle membrane (GO:0012506)	154	15	1.65	+	9.06	5.43e-08	No		establishment of protein localization to vacuole (GO:0072666)	125	11	1.34	+	8.19	0.000203	No
vacuolar membrane (GO:0005774)	287	26	3.08	+	8.43	4.42e-15	No		vesicle-mediated transport (GO:0016192)	432	29	4.64	+	6.25	2.38e-13	No
cytoplasmic vesicle (GO:0031410)	310	27	3.33	+	8.11	2.19e-15	No		process utilizing autophagic mechanism (GO:0061919)	186	12	2	+	6	0.00136	No
intracellular vesicle (GO:0097708)	310	27	3.33	+	8.11	2.19e-15	No		autophagy (GO:0006914)	177	11	1.9	+	5.78	0.00604	No
vesicle (GO:0031982)	316	27	3.4	+	7.95	3.54e-15	No		protein targeting (GO:0006605)	249	12	2.68	+	4.48	0.0268	No
fungal-type vacuole (GO:0000324)	461	28	4.95	+	5.65	4.15e-12	No		intracellular protein transport (GO:0006886)	432	20	4.64	+	4.31	3.1e-05	No
lytic vacuole (GO:0000323)	461	28	4.95	+	5.65	4.15e-12	No		protein transport (GO:0015031)	617	26	6.63	+	3.92	6.51e-07	No
storage vacuole (GO:0000322)	461	28	4.95	+	5.65	4.15e-12	No		establishment of protein localization (GO:0045184)	635	26	6.82	+	3.81	1.22e-06	No
membrane protein complex (GO:0098796)	334	20	3.59	+	5.57	1.24e-07	No		cellular protein localization (GO:0034613)	630	25	6.77	+	3.69	5.8e-06	No
bounding membrane of organelle (GO:0098588)	635	37	6.82	+	5.42	4.15e-17	No		protein localization to organelle (GO:0033365)	436	17	4.69	+	3.63	0.00534	No
vacuole (GO:0005773)	517	30	5.56	+	5.4	9.47e-13	No		cellular macromolecule localization (GO:0070727)	659	25	7.08	+	3.53	1.46e-05	No
Golgi apparatus (GO:0005794)	292	14	3.14	+	4.46	0.00157	No		intracellular transport (GO:0046907)	703	26	7.55	+	3.44	1.07e-05	No
endomembrane system (GO:0012505)	1110	36	11.93	+	3.02	1.88e-08	No		protein localization (GO:0008104)	786	29	8.45	+	3.43	8.72e-07	No
organelle membrane (GO:0031090)	1278	38	13.73	+	2.77	4.61e-08	No		establishment of localization in cell (GO:0051649)	740	26	7.95	+	3.27	3.15e-05	No
cytosol (GO:0005829)	1003	29	10.78	+	2.69	8e-05	Yes		nitrogen compound transport (GO:0071705)	829	28	8.91	+	3.14	1.54e-05	No
membrane (GO:0016020)	2084	54	22.39	+	2.41	7e-13	No		organic substance transport (GO:0071702)	923	31	9.92	+	3.13	1.59e-06	No
cytoplasm (GO:0005737)	4451	62	47.83	+	1.3	0.00362	No		macromolecule localization (GO:0033036)	935	30	10.05	+	2.99	1.08e-05	No
nucleus (GO:0005634)	2389	7	25.67	-	0.27	0.0002	Yes		transport (GO:0006810)	1333	42	14.32	+	2.93	4.86e-10	No
intracellular organelle lumen (GO:0070013)	1039	1	11.16	-	0.09	0.0495	Yes		establishment of localization (GO:0051234)	1375	42	14.78	+	2.84	1.47e-09	No
membrane-enclosed lumen (GO:0031974)	1039	1	11.16	-	0.09	0.0495	No		cellular localization (GO:0051641)	987	29	10.61	+	2.73	0.000169	No
organelle lumen (GO:0043233)	1039	1	11.16	-	0.09	0.0495	No		localization (GO:0051179)	1549	44	16.64	+	2.64	2.9e-09	No
